# Cancer pathway connectivity resolved by drug perturbation and RNA sequencing

**DOI:** 10.64898/2025.12.11.692401

**Authors:** Thi Huong Lan Do, Caroline Lohoff, Ferris Jung, Sandra Kummer, Marcel Fabian Pohly, Sebastian Scheinost, Jennifer Huellein, Vladimir Benes, Wolfgang Huber, Junyan Lu, Thorsten Zenz

## Abstract

Pathway inhibitors are a backbone of cancer treatment. The configuration of pathway dependencies varies from tumour to tumour. Better treatment for individual patients could be designed if the pathway wiring were readily measurable.

Here, we characterise the transcriptional responses of 116 lymphoma patient samples exposed to ten drug perturbations. We used factor analysis to decompose individual and shared drug effects, thereby generating a pathway connectivity map of chronic lymphocytic leukemia (CLL). The expression profiles of the major disease subgroups, defined by IGHV mutation status, became more similar to each other after BTK inhibition, consistent with B-cell receptor (BCR) signalling as a driver of their phenotypic difference. An even stronger convergence was observed with combined IRAK4 and BTK inhibition, indicating cooperation of BCR and toll-like receptor (TLR) signalling in CLL. We identified genetic aberrations (*BRAF*, *TP53*, deletion 17p, deletion 15q, trisomy 12) that modulated drug effects in CLL and constituted specific interaction patterns. IRAK4 inhibition effects depended on the presence of trisomy 12, a finding that suggests that the trisomy 12 driver event in CLL acts by gene dosage-dependent IRAK4 upregulation and amplification of the BCR/TLR cooperation.

Our results highlight the potential of systematic drug perturbation assays with transcriptome readout to map pathway interconnectivity and functionally annotate tumour drivers.
