## Supplementary Table 1 for "Cancer pathway connectivity resolved by drug perturbation and RNA sequencing"

PatientID	Diagnosis	Sex	Age (years)	Absolute white blood cell count (10^9/L)	Relative lymphocyte count (%)	Lymphocyte doubling time (years)	CLL-PD	Treatment status	DrugScreen	Outcome	Transcriptomics	Proteomics	IGHV	Methylation programme	Deletion 13q	Deletion 11q	TP53 mutation	NOTCH1 mutation	SF3B1 mutation	Deletion 17p	Trisomy 12	ATM mutation	Gain 2p	Deletion 15q	BRAF mutation
P0002	CLL	Male	75.21	135.00	98.0	0.09978324	1.377063665	> 6 months post-treatment	Available	Available	Available	Available	Mutated	Intermediate programmed	Yes	No	Yes	No	Yes	No	No	No	No	No	No
P0010	CLL	Female	75.66	146.20	96.0	1.66509241	-2.032077514	Untreated	Available	Available	Available	Available	Unmutated	Low programmed	No	No	No	No	No	No	No	No	Yes	No	No
P0012	CLL	Female	61.66	84.57	99.0	Not available	0.777522911	> 6 months post-treatment	Available	Available	Available	Not available	Unmutated	Low programmed	Yes	No	Yes	No	Yes	Yes	No	No	No	No	Yes
P0016	CLL	Male	77.16	107.00	99.0	0.37619682	1.405030137	During treatment	Available	Available	Available	Available	Unmutated	Low programmed	Yes	No	Yes	Yes	No	No	No	No	No	No	No
P0018	CLL	Female	87.62	78.67	99.0	0.52865534	0.589645252	< 6 months post-treatment	Available	Available	Available	Available	Unmutated	Low programmed	Yes	No	Yes	No	No	Yes	No	No	No	No	No
P0021	CLL	Male	55.90	183.90	99.0	8.25740024	-0.049538491	Untreated	Available	Available	Available	Available	Mutated	High programmed	Yes	No	No	No	No	Yes	Yes	No	No	No	No
P0027	CLL	Male	66.82	41.33	93.0	5.93701655	-1.350724457	Untreated	Available	Available	Available	Available	Mutated	High programmed	No	No	No	Yes	No	No	No	No	No	No	No
P0028	CLL	Male	49.30	150.00	96.0	5.97906650	-0.041029916	Untreated	Available	Available	Available	Not available	Mutated	High programmed	Yes	No	No	No	No	No	No	No	No	No	No
P0029	CLL	Male	58.85	78.71	92.0	5.68396511	-0.349108884	Untreated	Available	Available	Available	Available	Mutated	High programmed	Yes	No	No	No	No	No	No	No	No	No	No
P0030	CLL	Male	62.48	28.76	86.0	10.18875512	-0.812550892	Untreated	Available	Available	Available	Not available	Mutated	Not available	Yes	No	No	No	No	No	No	No	No	No	No
P0031	CLL	Female	70.64	139.40	99.0	0.21667208	-0.658385501	> 6 months post-treatment	Available	Available	Available	Not available	Unmutated	Low programmed	Yes	Yes	No	No	No	No	No	No	No	No	Yes
P0032	CLL	Male	56.60	69.53	92.0	3.35458836	0.220955429	Untreated	Available	Available	Available	Not available	Mutated	High programmed	Yes	No	No	No	No	No	No	No	No	No	No
P0034	LPL	Male	59.28	46.20	92.0	Not available	Not available	Untreated	Available	Available	Available	Available	Mutated	Not available	No	No	No	No	No	No	No	No	No	No	No
P0035	CLL	Male	83.96	25.30	74.0	Not available	-1.021504279	Untreated	Available	Available	Available	Not available	Mutated	High programmed	No	No	No	No	No	No	No	No	No	No	No
P0036	CLL	Male	57.49	224.30	99.0	1.81645069	-0.061885994	Untreated	Available	Available	Available	Available	Unmutated	Low programmed	Yes	No	No	No	No	No	No	No	No	No	No
P0042	CLL	Female	75.08	137.10	96.0	0.39135747	2.383980808	< 6 months post-treatment	Available	Available	Available	Not available	Mutated	Intermediate programmed	Yes	No	No	No	No	No	No	Yes	No	Yes	No
P0043	CLL	Male	51.74	56.85	93.0	0.74284864	0.288970870	Untreated	Available	Available	Available	Available	Unmutated	Low programmed	No	No	Yes	No	No	Yes	No	No	No	Yes	No
P0047	CLL	Female	65.77	81.36	98.0	4.28189944	-0.719559483	Untreated	Available	Available	Available	Available	Mutated	High programmed	No	No	No	No	Yes	No	No	No	No	No	No
P0050	CLL	Female	81.00	117.10	99.0	1.10829407	-0.249163757	< 6 months post-treatment	Available	Available	Available	Available	Mutated	High programmed	No	No	Yes	No	No	Yes	No	No	No	No	No
P0051	CLL	Female	76.56	69.00	85.0	10.95075863	-0.550258319	Untreated	Available	Available	Available	Not available	Mutated	High programmed	Yes	No	No	No	No	No	No	No	No	No	No
P0053	CLL	Male	72.84	62.11	91.0	3.27147495	0.253073880	Untreated	Available	Available	Available	Available	Mutated	Intermediate programmed	Yes	No	No	No	No	No	No	No	No	No	No
P0056	CLL	Female	55.87	66.87	92.0	5.25073045	-1.311728465	Untreated	Available	Available	Available	Not available	Mutated	High programmed	Yes	No	No	No	No	No	No	No	No	No	No
P0057	FL	Female	72.57	25.67	80.0	Not available	Not available	Untreated	Available	Available	Available	Available	Not available	Not available	No	No	No	No	No	No	Yes	No	No	Yes	No
P0060	CLL	Female	83.47	160.30	98.0	Not available	0.114089915	Untreated	Available	Available	Available	Available	Mutated	High programmed	Yes	No	No	No	Yes	No	No	No	No	No	No
P0066	CLL	Female	71.90	62.20	99.0	1.42579963	1.170203345	During treatment	Available	Available	Available	Not available	Unmutated	Low programmed	Yes	Yes	Yes	No	Yes	Yes	No	No	No	No	Yes
P0067	CLL	Female	44.44	98.04	87.0	0.53533041	-1.260999181	< 6 months post-treatment	Available	Available	Available	Not available	Unmutated	Low programmed	Yes	Yes	No	No	No	No	No	Yes	No	No	No
P0069	CLL	Male	60.14	46.33	94.0	0.14968006	2.184769471	During treatment	Available	Available	Available	Available	Unmutated	Intermediate programmed	No	Yes	No	No	Yes	No	No	No	No	No	No
P0070	CLL	Male	90.67	42.11	95.0	Not available	0.976949971	< 6 months post-treatment	Available	Available	Available	Not available	Unmutated	Low programmed	No	Yes	No	No	Yes	No	No	No	No	No	No
P0074	CLL	Female	64.88	131.80	98.0	0.61833657	1.274284374	< 6 months post-treatment	Available	Available	Available	Not available	Unmutated	Intermediate programmed	Yes	No	No	Yes	Yes	No	No	No	No	No	No
P0078	CLL	Male	57.79	63.67	93.0	2.78644458	-1.482631998	Untreated	Available	Available	Available	Not available	Mutated	Intermediate programmed	Yes	No	No	No	No	No	No	No	No	No	No
P0087	CLL	Female	78.80	82.69	98.0	0.33534756	1.617228432	< 6 months post-treatment	Available	Available	Available	Available	Unmutated	Low programmed	No	No	No	No	No	No	Yes	Yes	No	No	No
P0092	CLL	Female	83.52	141.10	97.0	2.27073243	-0.166459915	Untreated	Available	Available	Available	Available	Mutated	Intermediate programmed	Yes	Yes	Yes	No	No	No	No	Yes	No	No	No
P0094	CLL	Female	51.21	136.00	96.0	7.24204064	-0.985084472	Untreated	Available	Available	Available	Available	Mutated	High programmed	Yes	No	No	No	No	No	No	No	No	No	No
P0095	CLL	Male	63.70	153.30	99.0	2.83764265	-0.683967786	Untreated	Available	Available	Available	Available	Mutated	High programmed	Yes	No	No	No	No	No	No	No	No	No	No
P0100	CLL	Male	67.94	62.56	93.0	4.79285657	-0.386848225	Untreated	Available	Available	Available	Available	Mutated	High programmed	Yes	No	No	No	No	No	No	No	No	No	No
P0105	CLL	Female	75.81	117.20	96.0	1.52772171	1.196867001	Untreated	Available	Available	Available	Available	Mutated	Intermediate programmed	No	Yes	No	No	Yes	No	No	Yes	Yes	No	No
P0107	CLL	Male	54.91	81.69	96.0	Not available	0.566968430	Untreated	Available	Available	Available	Available	Mutated	High programmed	No	No	No	No	No	No	Yes	No	No	No	No
P0108	CLL	Male	76.09	70.39	98.0	Not available	-0.029876975	Untreated	Available	Available	Available	Available	Mutated	Not available	Yes	No	No	No	No	No	No	No	No	No	No
P0309	CLL	Female	50.29	180.00	91.0	1.94576962	-0.084858138	Untreated	Available	Available	Available	Not available	Mutated	Intermediate programmed	Yes	No	No	No	No	No	No	No	No	No	No
P0315	CLL	Female	77.03	73.31	97.0	0.17335345	-0.141994281	> 6 months post-treatment	Available	Available	Available	Not available	Unmutated	Low programmed	No	Yes	No	Yes	No	No	No	No	No	No	No
P0352	CLL	Male	57.36	30.93	87.0	Not available	-0.159408606	Untreated	Available	Available	Available	Available	Unmutated	Intermediate programmed	Yes	Yes	No	No	Yes	No	No	No	No	No	No
P0353	CLL	Male	64.56	140.10	95.0	0.23371633	1.023766587	< 6 months post-treatment	Available	Available	Available	Available	Mutated	Intermediate programmed	Yes	No	Yes	No	No	Yes	No	No	No	Yes	No
P0359	CLL	Male	74.41	56.42	92.0	1.99605799	-0.292652712	< 6 months post-treatment	Available	Available	Available	Available	Unmutated	Low programmed	Yes	Yes	Yes	No	No	No	No	No	No	No	No
P0362	CLL	Female	71.01	59.69	93.0	2.13793197	-1.330258683	Untreated	Available	Available	Available	Not available	Unmutated	Low programmed	Yes	No	No	No	No	No	No	Yes	No	No	No
P0367	CLL	Male	68.38	172.20	99.0	0.26414285	-0.196978247	> 6 months post-treatment	Available	Available	Available	Not available	Unmutated	Low programmed	Yes	Yes	No	No	No	Yes	No	Yes	Yes	No	No
P0369	CLL	Male	47.67	134.70	99.0	0.97945712	0.379312012	Untreated	Available	Available	Available	Available	Unmutated	Low programmed	No	Yes	No	No	No	No	No	No	Yes	No	No
P0427	CLL	Male	82.56	160.90	96.0	0.93032736	-0.625421301	< 6 months post-treatment	Available	Available	Available	Not available	Unmutated	Low programmed	Yes	Yes	No	No	No	No	No	No	No	No	No
P0428	CLL	Female	66.23	149.50	98.0	4.95664293	-1.798247643	Untreated	Available	Available	Available	Available	Mutated	High programmed	Yes	No	No	No	No	No	No	No	No	No	No
P0433	CLL	Male	61.62	90.00	96.0	1.12707959	-0.969402084	> 6 months post-treatment	Available	Available	Available	Available	Unmutated	Low programmed	Yes	Yes	No	No	No	No	No	Yes	No	No	No
P0437	CLL	Male	69.72	183.90	98.0	Not available	-0.042249773	> 6 months post-treatment	Available	Available	Available	Not available	Mutated	High programmed	Yes	No	No	No	No	No	No	No	No	No	No
P0440	CLL	Female	61.66	37.51	84.0	14.88726536	0.519181172	Untreated	Available	Available	Available	Not available	Mutated	High programmed	Yes	No	No	No	No	No	No	No	No	Yes	No
P0441	CLL	Female	55.62	77.56	98.0	0.75548280	-0.148941794	Untreated	Available	Available	Available	Not available	Mutated	High programmed	No	No	No	No	No	No	No	No	No	No	No
P0460	CLL	Female	77.07	63.59	94.0	2.27762295	0.306881261	Untreated	Available	Available	Available	Not available	Unmutated	Low programmed	No	No	No	No	No	No	No	No	No	No	No
P0462	CLL	Male	45.52	53.47	80.0	2.18643147	0.501784579	During treatment	Available	Available	Available	Not available	Mutated	High programmed	No	No	No	No	Yes	No	Yes	No	No	No	No
P0464	CLL	Female	53.37	87.02	97.0	Not available	-0.952784618	Untreated	Available	Available	Available	Available	Unmutated	Low programmed	Yes	Yes	No	No	No	No	No	No	No	No	No
P0466	CLL	Female	62.59	42.66	89.0	7.76116725	-0.001768609	Untreated	Available	Available	Available	Not available	Mutated	High programmed	No	No	No	No	No	No	No	No	No	No	No
P0468	MCL	Male	79.32	80.18	Not available	Not available	Not available	During treatment	Available	Available	Available	Not available	Unmutated	Not available	No	No	Yes	No	No	Yes	No	No	No	No	No
P0474	CLL	Female	79.42	76.21	89.0	1.95681022	-0.038469127	Untreated	Available	Available	Available	Available	Unmutated	Not available	No	No	No	Yes	No	No	Yes	No	No	No	No
P0478	CLL	Male	80.24	130.50	92.0	1.65129708	-0.047050866	Untreated	Available	Available	Available	Available	Unmutated	Low programmed	No	No	No	Yes	No	No	No	No	No	No	No
P0480	CLL	Male	49.45	50.73	90.0	Not available	0.036438962	Untreated	Available	Available	Available	Not available	Mutated	High programmed	Yes	No	No	No	No	No	No	No	No	No	No
P0484	CLL	Male	43.40	205.90	98.0	2.33428136	0.771317203	Untreated	Available	Available	Available	Available	Unmutated	Low programmed	No	No	No	Yes	No	No	No	No	No	No	No
P0485	CLL	Male	57.71	195.70	99.0	2.42979667	-0.302025960	Untreated	Available	Available	Available	Not available	Mutated	High programmed	No	No	No	No	No	No	No	No	No	No	No
P0488	CLL	Male	66.24	34.54	85.0	Not available	-1.330908149	Untreated	Available	Available	Available	Not available	Mutated	High programmed	Yes	No	No	No	No	No	No	No	No	No	No
P0493	CLL	Male	65.96	70.69	85.0	9.47247543	-1.929886754	Untreated	Available	Available	Available	Not available	Mutated	High programmed	No	No	No	No	No	No	No	No	No	No	No
P0494	CLL	Male	70.35	108.40	96.0	1.21276139	-0.628394042	Untreated	Available	Available	Available	Available	Mutated	Intermediate programmed	Yes	No	No	No	No	No	Yes	No	No	No	No
P0504	CLL	Male	72.97	82.54	94.0	4.66017554	-0.763608185	Untreated	Available	Available	Available	Not available	Mutated	Intermediate programmed	Yes	No	No	No	No	No	No	No	No	No	No
P0508	CLL	Female	50.69	265.80	97.0	0.14673629	0.620821571	> 6 months post-treatment	Available	Available	Available	Available	Unmutated	Low programmed	Yes	No	Yes	No	No	Yes	No	No	No	No	No
P0527	MZL	Female	75.58	71.93	91.0	2.17498919	Not available	< 6 months post-treatment	Available	Available	Available	Available	Mutated	High programmed	No	No	No	Yes	No	No	No	Yes	No	No	No
P0559	CLL	Male	68.97	72.00	94.0	6.16184568	-0.726858157	Untreated	Available	Available	Available	Not available	Mutated	High programmed	No	No	No	No	No	No	No	No	No	No	No
P0583	CLL	Female	77.58	50.43	89.0	Not available	0.831302183	During treatment	Available	Available	Available	Not available	Unmutated	Low programmed	Yes	No	No	Yes	No	No	No	No	No	No	No
P0603	CLL	Female	73.90	146.50	96.0	1.23470240	-0.858604567	Untreated	Available	Available	Available	Not available	Unmutated	Low programmed	Yes	No	Yes	No	No	No	No	No	No	No	No
P0604	CLL	Female	57.69	90.40	95.0	Not available	-1.574591820	Untreated	Available	Available	Available	Available	Unmutated	Low programmed	Yes	No	No	No	No	No	No	No	Yes	No	No
P0607	CLL	Female	64.31	52.82	85.0	2.54105261	0.214151217	Untreated	Available	Available	Available	Not available	Unmutated	Low programmed	Yes	No	No	No	No	No	No	No	No	No	No
P0610	CLL	Male	57.25	129.50	97.0	2.06439079	1.873441697	< 6 months post-treatment	Available	Available	Available	Not available	Unmutated	Intermediate programmed	No	No	No	Yes	Yes	No	No	No	No	No	No
P0615	CLL	Female	42.26	63.59	86.0	Not available	-0.900497019	Untreated	Available	Available	Available	Available	Mutated	High programmed	Yes	No	No	No	No	No	Yes	No	No	No	No
P0620	CLL	Female	73.48	93.03	90.0	0.11511106	1.968377273	> 6 months post-treatment	Available	Available	Available	Not available	Mutated	Intermediate programmed	No	No	No	No	Yes	No	No	No	No	No	No
P0638	CLL	Female	73.63	40.41	93.0	7.56818902	-0.607606867	Untreated	Available	Available	Available	Not available	Mutated	Intermediate programmed	Yes	No	No	No	No	No	No	No	No	No	No
P0644	MCL	Male	66.01	169.90	92.0	0.73675879	Not available	< 6 months post-treatment	Available	Available	Available	Not available	Not available	Not available	Yes	No	Yes	No	No	Yes	No	No	No	No	No
P0645	CLL	Male	38.88	75.22	88.0	0.50595189	2.463851325	< 6 months post-treatment	Available	Available	Available	Not available	Not available	Intermediate programmed	No	No	No	Yes	No	No	No	No	No	No	Yes
P0648	CLL	Male	75.59	52.83	95.0	Not available	-0.648718512	Untreated	Available	Available	Available	Available	Mutated	Not available	Yes	No	No	No	Yes	No	Yes	No	No	No	No
P0679	CLL	Female	46.43	42.90	91.0	Not available	-0.507359808	Untreated	Available	Available	Available	Available	Mutated	High programmed	Yes	No	No	No	No	No	No	No	No	No	No
P0683	MCL	Male	63.47	202.30	90.0	Not available	Not available	Not available	Available	Available	Available	Available	Mutated	Intermediate programmed	Yes	No	No	No	No	No	No	Yes	No	No	No
P0687	CLL	Male	64.51	207.00	99.0	Not available	1.012792741	Untreated	Available	Available	Available	Available	Unmutated	Intermediate programmed	No	No	No	No	No	No	No	Yes	No	Yes	No
P0689	CLL	Male	70.84	141.10	99.0	0.06515630	0.731824082	> 6 months post-treatment	Available	Available	Available	Available	Unmutated	High programmed	Yes	No	No	Yes	No	No	No	No	No	No	No
P0696	CLL	Female	80.18	106.10	97.0	1.81422480	0.052493249	< 6 months post-treatment	Available	Available	Available	Available	Unmutated	Low programmed	Yes	No	No	Yes	No	No	No	No	No	No	No
P0708	CLL	Male	67.00	73.42	97.0	0.86123582	0.468243014	Untreated	Available	Available	Available	Available	Unmutated	Intermediate programmed	Yes	No	No	No	Yes	No	No	No	No	No	No
P0711	CLL	Male	68.20	99.55	95.0	Not available	1.099001701	Untreated	Available	Available	Available	Available	Unmutated	Low programmed	Yes	No	No	No	No	No	Yes	No	No	Yes	No
P0716	CLL	Male	67.36	121.60	95.0	Not available	-0.359132158	Untreated	Available	Available	Available	Not available	Mutated	High programmed	Yes	No	No	No	No	No	No	No	No	No	No
P0720	CLL	Male	74.83	139.70	93.0	0.29149777	0.275277611	Untreated	Available	Available	Available	Available	Unmutated	Low programmed	No	No	No	No	No	No	Yes	No	No	No	No
P0726	CLL	Male	48.55	261.80	97.0	Not available	1.061660646	Untreated	Available	Available	Available	Available	Unmutated	Low programmed	No	No	Yes	No	No	Yes	No	No	Yes	No	No
P0729	CLL	Male	80.26	193.20	97.0	0.51528330	-0.989833294	Untreated	Available	Available	Available	Not available	Unmutated	Low programmed	No	Yes	No	No	No	No	No	No	No	No	No
P0734	CLL	Male	74.56	106.10	97.0	0.47824907	1.325748654	Untreated	Available	Available	Available	Available	Unmutated	Low programmed	Yes	No	Yes	Yes	No	Yes	No	No	No	No	No
P0747	CLL	Male	69.74	124.80	91.0	Not available	-1.090703506	Untreated	Available	Available	Available	Available	Unmutated	Low programmed	Yes	Yes	No	No	No	No	No	No	Yes	No	Yes
P0753	CLL	Male	67.32	119.90	96.0	Not available	1.295891346	During treatment	Available	Available	Available	Available	Unmutated	Low programmed	Yes	No	No	Yes	No	No	No	No	No	No	No
P0760	CLL	Female	65.81	117.00	89.0	0.58798150	0.686438267	Untreated	Available	Available	Available	Not available	Unmutated	Low programmed	Yes	No	Yes	Yes	No	Yes	No	No	No	No	No
P0766	CLL	Male	62.77	54.48	98.0	0.11399274	-0.757036573	> 6 months post-treatment	Available	Available	Available	Not available	Unmutated	Low programmed	Yes	No	Yes	No	No	Yes	No	No	No	No	No
P0770	CLL	Male	77.23	70.08	96.0	3.13272028	-0.883705563	< 6 months post-treatment	Available	Available	Not available	Not available	Mutated	High programmed	Yes	No	No	No	No	No	No	No	No	No	No
P0779	CLL	Male	82.48	62.85	94.0	Not available	-0.126262327	Untreated	Available	Available	Available	Not available	Mutated	High programmed	Yes	No	No	No	No	No	No	No	No	No	No
P0781	CLL	Female	76.22	59.07	86.0	0.66772762	-0.606563917	Untreated	Available	Available	Available	Available	Unmutated	Low programmed	No	No	No	Yes	No	No	Yes	No	No	No	No
P0782	MCL	Female	45.77	263.00	97.0	Not available	Not available	< 6 months post-treatment	Available	Available	Available	Available	Not available	Not available	No	No	Yes	No	No	Yes	No	No	No	No	No
P0789	CLL	Female	66.90	197.70	98.0	Not available	1.539587485	Untreated	Available	Available	Available	Available	Mutated	Intermediate programmed	Yes	No	No	No	No	No	No	No	No	No	No
P0792	CLL	Male	65.34	222.20	99.0	Not available	-0.339355705	Untreated	Available	Available	Available	Not available	Mutated	High programmed	Yes	No	No	No	No	No	No	No	No	No	No
P0797	CLL	Male	55.58	149.60	95.0	Not available	1.507078182	> 6 months post-treatment	Available	Available	Available	Not available	Unmutated	Low programmed	No	No	Yes	No	No	Yes	No	No	No	No	No
P0818	CLL	Male	65.81	41.46	83.0	Not available	-0.669074759	Untreated	Available	Available	Available	Available	Mutated	Not available	No	No	No	No	No	No	No	No	No	No	No
P0819	MZL	Male	76.94	66.69	89.0	2.96986474	Not available	< 6 months post-treatment	Available	Available	Available	Available	Not available	Not available	No	No	Yes	No	No	Yes	No	No	No	No	No
P0880	CLL	Female	65.22	217.90	96.0	Not available	-0.953047246	Untreated	Available	Available	Available	Available	Unmutated	Low programmed	No	No	No	No	No	No	Yes	No	No	No	No
P0888	CLL	Male	85.84	134.30	89.0	Not available	1.151504715	< 6 months post-treatment	Available	Available	Available	Available	Unmutated	Low programmed	No	Yes	No	No	No	No	Yes	No	No	No	No
P0990	CLL	Male	51.87	124.70	95.0	Not available	2.914873081	< 6 months post-treatment	Available	Available	Available	Not available	Unmutated	Low programmed	No	No	Yes	No	Yes	No	No	No	No	No	No
P0995	CLL	Male	50.07	116.20	99.0	Not available	-0.987762183	Untreated	Available	Available	Available	Available	Mutated	High programmed	No	No	No	No	No	No	No	No	No	No	No
P1005	CLL	Male	75.17	54.48	92.0	Not available	-0.283511114	During treatment	Available	Available	Available	Available	Unmutated	Low programmed	No	Yes	No	No	No	No	Yes	No	No	No	Yes
P1016	CLL	Male	52.34	85.04	91.0	Not available	-0.242175972	Untreated	Available	Available	Available	Available	Mutated	High programmed	Yes	Yes	No	No	No	No	No	No	No	No	No
P1075	CLL	Male	58.17	68.75	100.0	Not available	0.889534306	During treatment	Available	Available	Available	Available	Unmutated	Low programmed	Yes	No	Yes	Yes	No	No	No	No	No	No	No
P1532	CLL	Male	55.59	122.40	98.0	Not available	Not available	Untreated	Available	Available	Available	Available	Mutated	Not available	Yes	No	No	Not available	Not available	No	No	Not available	Not available	Not available	Not available
P1557	CLL	Female	56.68	144.29	88.7	Not available	Not available	Untreated	Available	Available	Available	Available	Unmutated	Not available	Yes	No	No	Not available	Not available	No	No	Not available	Not available	Not available	Not available
P1680	CLL	Male	63.25	19.28	84.8	Not available	Not available	Untreated	Available	Available	Available	Available	Mutated	Not available	Yes	No	No	Not available	Not available	No	No	Not available	Not available	Not available	Not available
P1681	CLL	Female	70.50	75.53	90.9	Not available	Not available	Untreated	Available	Available	Available	Available	Unmutated	Not available	Yes	No	No	Not available	Not available	No	No	Not available	Not available	Not available	Not available
